# Reconstructing Squamate Biogeography in Afro-Arabia Reveals the Influence of a Complex and Dynamic Geologic Past

**DOI:** 10.1101/2020.12.01.406546

**Authors:** Héctor Tejero-Cicuéndez, Austin H. Patton, Daniel S. Caetano, Jiří Šmíd, Luke J. Harmon, Salvador Carranza

## Abstract

The geographic distribution of biodiversity is central to understanding evolutionary biology. Paleogeographic and paleoclimatic histories often help to explain how biogeographic patterns unfold through time. However, such patterns are also influenced by a variety of other factors, such as lineage diversification, that may affect the probability of certain types of biogeographic events. The complex and well-known geologic and climatic history of Afro-Arabia, together with the extensive research on reptile systematics in the region, makes Afro-Arabian squamate communities an ideal system to investigate biogeographic patterns and their drivers. Here we reconstruct the phylogenetic relationships and the ancestral geographic distributions of several Afro-Arabian reptile clades (totaling 430 species) to estimate the number of dispersal, vicariance and range contraction events. We then compare the observed biogeographic history to a distribution of simulated biogeographic events based on the empirical phylogeny and the best-fit model. This allows us to identify periods in the past where the observed biogeographic history was likely shaped by forces beyond the ones included in the model. We find an increase in vicariance following the Oligocene, most likely caused by the fragmentation of the Afro-Arabian plate. In contrast, we did not find differences between observed and expected dispersal and range contraction levels. This is consistent with diversification enhanced by environmental processes and with the establishment of a dispersal corridor connecting Africa, Arabia and Eurasia since the middle Miocene. Finally, here we show that our novel approach is useful to pinpoint events in the evolutionary history of lineages that might reflect external forces not predicted by the underlying biogeographic model.
