## Supplemental Table 2 for "Reconstructing Squamate Biogeography in Afro-Arabia Reveals the Influence of a Complex and Dynamic Geologic Past"

### Sheet: Sheet1
Gene	Primer	Sequence (5'-3')	PCR conditions	Reference
12S	12Sa	F: AAACTGGGATTAGATACCCCACTAT	94°C (5’), [94°C (45’’), 52°C (45’’), 72°C (80’’)] x35, 72°C (5’)	Kocher et al. (1989)
	12Sb	R: GAGGGTGACGGGCGGTGTGT
16S	16Sa	F: CGCCTGTTTATCAAAAACAT	94°C (5’), [94°C (30’’), 46°C (45’’), 72°C (1’)] x35, 72°C (5’)	Palumbi et al. (1991)
	16Sb	R: CCGGTCTGAACTCAGATCACGT
cytb	Salvi1	F: TCCAACTACAAAAACCTAATGACCC	94°C (5’), [94°C (30’’), 48°C (45’’), 72°C (1’)] x35, 72°C (5’)	Metallinou et al. (2015)
	Cytb2	R: CCCTCAGAATGATATTTGTCCTCA		Kocher et al. (1989)
ACM4	Tg-F	F: CAAGCCTGAGAGCAARAAGG	94°C (5’), [94°C (45’’), 55°C (45’’), 72°C (70’’)] x35, 72°C (5’)	Gamble et al. (2008)
	Tg-R	R: ACYTGACTCCTGGCAATGCT
CMOS	FuF	F: TTTGGTTCKGTCTACAAGGCTAC	94°C (5’), [94°C (45’’), 55°C (45’’), 72°C (70’’)] x40, 72°C (5’)	Gamble et al. (2008)
	FuR	R: AGGGAACATCCAAAGTCTCCAAT
MC1R	MC1RF	F: AGGCNGCCATYGTCAAGAACCGGAACC	94°C (3’), [94°C (30’’), 52°C (45’’), 72°C (1’)] x35, 72°C (5’)	Pinho et al. (2009)
	MC1RR	R: CTCCGRAAGGCRTAAATGATGGGGTCCAC
RAG2	PY1-F	F: CCCTGAGTTTGGATGCTGTACTT	94°C (5’), [94°C (45’’), 55°C (45’’), 72°C (70’’)] x35, 72°C (5’)	Gamble et al. (2008)
	PY1-R	R: AACTGCCTRTTGTCCCCTGGTAT
References
Gamble, T., Bauer, A.M., Greenbaum, E., Jackman, T.R., 2008. Evidence of Gondwanan vicariance in an ancient clade of geckos. J. Biogeogr., 35, 88–104.
Kocher, T.D., Thomas, W.K., Meyer, A., Edwards, S.V., Pääbo, S., Villablanca, F.X., Wilson, A.C., 1989. Dynamics of mitochondrial DNA evolution in animals: amplification and sequencing with conserved primers. Proc. Natl. Acad. Sci. USA, 86, 6196–6200.
Metallinou, M., Červenka, J., Crochet, P-A., Kratochvíl, L., Wilms, T., Geniez, P., Shobrak, M.Y., Brito, J.C., Carranza, S., 2015. Species on the rocks: systematics and biogeography of the rock-dwelling Ptyodactylus geckos (Squamata: Phyllodactylidae) in North Africa and Arabia. Mol. Phylogenetics Evol., 85, 208–220.
Palumbi, S.R., Martin, A., Romano, S., McMillan, W.S., Stice, S., Grabowski, G., 1991. The Simple Fool’s Guide to PCR. University of Hawaii Press, Honolulu.
Pinho, C., Rocha, S., Carvalho, B.M., Lopes, S., Mourao, S., Vallinoto, M., Brunes, T.O., Haddad, C.F.B., Goncalves, H., Sequeira, F., Ferrand, N., 2009. New primers for the amplification and sequencing of nuclear loci in a taxonomically wide set of reptiles and amphibians. Conserv. Genet. Resour., 2(S1), 181–185.
