## Supplemental Table 3 for "Reconstructing Squamate Biogeography in Afro-Arabia Reveals the Influence of a Complex and Dynamic Geologic Past"

### Sheet: Sheet1
Calibration type	Number	Name	Distribution	References	Further details
Fossil	1	12 Sphenodon	Lognormal (2.6, 1.2, Offset 224)	Evans et al. 2001; Sues and Olsen 1990	The node of Lepidosauria (Rhynchocephalia + Squamata) is defined by the oldest known rhynchocephalians
Fossil	2	11 Balnealacerta	Lognormal (1.8, 1, Offset 161)	Evans 1998	Stem scincomorph Balnealacerta defines de node of Unidentata (all squamates except Gekkota and Dibamidae)
Secondary	3	Anguimorpha ingroup	Normal (118, 2)	Pyron and Burbrink 2014; Wiens et al. 2006)
Secondary	4	Iguania ingroup	Normal (146.4, 2)	Pyron and Burbrink 2014; Wiens et al. 2006)
Secondary	5	08 Intellagama	Normal (70, 3.5)	Amer and Kumazawa 2005; Townsend et al. 2011
Secondary	6	13 Leiolep	Normal (82, 3.5)	Amer and Kumazawa 2005; Townsend et al. 2011; Wiens et al. 2006
Secondary	7	Serpentes ingroup	Normal (131.1, 2)	Pyron and Burbrink 2014; Wiens et al. 2006)
Biogeographic	8	04 Porthidium	Normal (3.5, 1)	Wüster et al. 2002	Isthmus of Panama
Fossil	9	02 Naja	Lognormal (1, 1, Offset 16)	Szyndlar and Rage, 1990; Wüster et al. 2008	Split between Asian and African Naja clades
Secondary	10	Lacertoidea ingroup	Normal (126.6, 2)	Pyron and Burbrink 2014; Wiens et al. 2006)
Fossil	11	10 Hodzhhakulia	Lognormal (1.8, 1.3, Offset 110)	Gao and Nessov 1998	Stem amphisbaenian Hodzhhakulia defines the node of Lacertibaenia (Amphisbaenia + Lacertidae)
Biogeographic	12	01 Podarcis	Normal (5.32, 0.05)	Carranza and Arnold 2012; Tamar et al. 2016	Split between P. pityuensis and P. lilfordi during the Messinian Salinity Crisis
Biogeographic	13	09 Gallotia - Psammodromus	Normal (18, 2)	Carranza and Arnold 2012; Tamar et al. 2016	Fuerteventura and Lanzarote islands
Secondary	14	Scincoidea ingroup	Normal (156, 2)	Pyron and Burbrink 2014; Wiens et al. 2006)
Secondary	15	Gekkota ingroup	Normal (86.5, 2)	Pyron and Burbrink 2014; Wiens et al. 2006)
Secondary	16	Naultinus - Woodworthia - Rhacodactylus - Oedodera	Normal (37, 1)	Garcia-Porta et al. 2017
Fossil	17	Naultinus - Woodworthia	Lognormal (1, 1, Offset 19)	Lee et al. 2009	Deepest split in the diplodactyloid radiation of New Zealand
Biogeographic	18	07 Oedodera - Rhacodactylus	Normal (20, 1)	Garcia-Porta and Ord 2013; Nattier et al. 2011; Papadopoulou et al. 2013; Pillon 2012	Diplodactyloid radiation in New Caledonia
Biogeographic	19	06 Phelsuma	Exponential (Mean 3)	Moore et al. 2011	Split between Phelsuma ornata from Mauritius and P. inexpectata from Reunion
Biogeographic	20	Teratoscincus	Normal (10, 1)	Macey et al. 1999	Split between T. scincus and (T. przewalskii + T. roborowskii); vicariance with the uplift of the Tien Shan-Pamir Mountains in western China
Fossil	21	Sphaerodactylus	Lognormal (1, 1.25, Offset 20)	Daza and Bauer 2012	Amber fossil found in the Dominican Republic
REFERENCES
Amer, S.A.M., Kumazawa, Y., 2005. Mitochondrial DNA sequences of the Afro-Arabian spiny-tailed lizards (genus Uromastyx; family Agamidae): phylogenetic analyses and evolution of gene arrangements. Biol. J. Linn. Soc. 85, 247–260.
Carranza, S., Arnold, E.N., 2012. Zootaxa 3378, Zootaxa.
Evans, S.E., 1998. Crown-group lizards from the Middle Jurassic of Britain. Palaeontogr. A 250, 1–32. Evans, S.E., Prasad, G.V.R., Manhas, B.K., 2001. Rhynchocephalians (Diapsida: Lepidosauria) from the Jurassic Kota Formation of India. Zool. J. Linn. Soc. 133, 309–334.
Gao, K.-Q., Nessov, L.A., 1998. Early Cretaceous Squamates from the Kyzylkum Desert, Uzbekistan.(With 4 figures). Neues Jahrb. fur Geol. und Palaontologie-Abhandlungen 207, 289–310.
Garcia‐Porta, J., Ord, T.J., 2013. Key innovations and island colonization as engines of evolutionary diversification: a comparative test with the A ustralasian diplodactyloid geckos. J. Evol. Biol. 26, 2662–2680.
Moore, J., White, W.M., Paul, D., Duncan, R.A., Abouchami, W., Galer, S.J.G., 2011. Evolution of shield-building and rejuvenescent volcanism of Mauritius. J. Volcanol. Geotherm. Res. 207, 47–66.
Nattier, R., Robillard, T., Desutter‐Grandcolas, L., Couloux, A., Grandcolas, P., 2011. Older than New Caledonia emergence? A molecular phylogenetic study of the eneopterine crickets (Orthoptera: Grylloidea). J. Biogeogr. 38, 2195–2209.
Papadopoulou, A., Cardoso, A., Gómez-Zurita, J., 2013. Diversity and diversification of Eumolpinae (Coleoptera: Chrysomelidae) in New Caledonia. Zool. J. Linn. Soc. 168, 473–495.
Pillon, Y., 2012. Time and tempo of diversification in the flora of New Caledonia. Bot. J. Linn. Soc. 170, 288–298.
Pyron, A.R., Burbrink, F.T., 2014. Early origin of viviparity and multiple reversions to oviparity in squamate reptiles. Ecol. Lett. 17, 13-21
Sues, H.-D., Olsen, P.E., 1990. Triassic vertebrates of Gondwanan aspect from the Richmond Basin of Virginia. Science 249, 1020–1023.
Szyndlar, Z., Rage, J.-C., 1990. West Paleartic cobras of the genus Naja (serpentes: Elapidae): interrelationships among extinct and extant species. Amphib. Reptil. 11, 385–400.
Tamar, K., Carranza, S., Sindaco, R., Moravec, J., Trape, J.F., Meiri, S., 2016. Out of Africa: Phylogeny and biogeography of the widespread genus Acanthodactylus (Reptilia: Lacertidae). Mol. Phylogenet. Evol. 103, 6–18. https://doi.org/10.1016/j.ympev.2016.07.003
Townsend, T.M., Mulcahy, D.G., Noonan, B.P., Sites Jr, J.W., Kuczynski, C.A., Wiens, J.J., Reeder, T.W., 2011. Phylogeny of iguanian lizards inferred from 29 nuclear loci, and a comparison of concatenated and species-tree approaches for an ancient, rapid radiation. Mol. Phylogenet. Evol. 61, 363–380.
Wiens, J.J., Brandley, M.C., Reeder, T.W., 2006. Why does a trait evolve multiple times within a clade? Repeated evolution of snakeline body form in squamate reptiles. Evolution (N. Y). 60, 123–141.
Wüster, W., Peppin, L., Pook, C.E., Walker, D.E., 2008. A nesting of vipers: Phylogeny and historical biogeography of the Viperidae (Squamata: Serpentes). Mol. Phylogenet. Evol. 49, 445–459. https://doi.org/10.1016/j.ympev.2008.08.019
Wüster, W., Salomão, M.D.G., Quijada-Mascareñas, J.A., Thorpe, R.S., Duckett, G.J., Puorto, M.G., Theakston, R., Warrell, D., 2002. Origins and evolution of the South American pitviper fauna: evidence from mitochondrial DNA sequence analysis. Biol. Vipers 111–128.
