## Supplemental Table 4 for "Reconstructing Squamate Biogeography in Afro-Arabia Reveals the Influence of a Complex and Dynamic Geologic Past"

### Sheet: Hoja 1
clade	node	height_median	min95	max95	Literature age	Literature range	Refs
Acanthocercus_Pseudotrapelus_Xenagama	641	41.7715	47.3039	36.6451
Acanthodactylus	851	39.7304	45.3311	34.4215	31.5	22.2-45.3	Tamar et al., 2016. Out of Africa: Phylogeny and biogeography of the widespread genus Acanthodactylus (Reptilia: Lacertidae)
Atractaspis	752	32.0937	36.8345	27.1888	26.4	19.6-27.4	Portillo et al., 2019. Evolutionary history of burrowing asps (Lamprophiidae: Atractaspidinae) with emphasis on fang evolution and prey selection
Bitis	721	31.7309	36.647	27.1453	31	25-39	Alencar et al., 2016. Diversification in vipers: Phylogenetic relationships, time of divergence and shifts in speciation rates
Cerastes	735	22.5544	28.6297	16.6567	16	9-24	Alencar et al., 2016. Diversification in vipers: Phylogenetic relationships, time of divergence and shifts in speciation rates
Chalcides	920	26.5057	31.499	22.2466
Eumeces_Scincopus_Scincus	942	27.4139	34.9835	20.6857			Carranza et al., 2008. Radiation, multiple dispersal and parallelism in the skinks, Chalcides and Sphenops (Squamata: Scincidae), with comments on Scincus and Scincopus and the age of the Sahara Desert
Chamaeleo	681	37.7061	45.6619	30.9764	23		Tolley et al., 2013. Large-scale phylogeny of chameleons suggests African origin and Eocene diversification
Echis	738	27.5573	32.777	22.8575	22	18-28	Pook et al., 2009. When continents collide: Phylogeny, historical biogeography and systematics of the medically important viper genus Echis (Squamata: Serpentes: Viperidae)
Hemidactylus_arid	1008	43.3338	47.9246	39.1049	29.1	19.2-40.3	Šmíd et al., 2013. Out of Arabia: A Complex Biogeographic History of Multiple Vicariance and Dispersal Events in the Gecko Genus Hemidactylus (Reptilia: Gekkonidae)
Malpolon	821	19.7922	26.9981	13.4873
Mesalina	887	36.5399	43.9574	29.7547	22.7	17.4-29.2	Simó-Riudalbas et al., 2019. Biogeography of Mesalina (Reptilia: Lacertidae), with special emphasis on the Mesalina adramitana group from Arabia and the Socotra Archipelago
Naja	766	23.957	27.6734	20.4312	26	16-40	Wüster et al., 2007. The phylogeny of cobras inferred from mitochondrial DNA sequences: Evolution of venom spitting and the phylogeography of the African spitting cobras (Serpentes: Elapidae: Naja nigricollis complex)
Pristurus	1074	46.123	53.0078	39.3548	37	30-47	Garcia-Porta et al., 2017. Diversification in arid mountains: biogeography and cryptic diversity of Pristurus rupestris rupestris in Arabia
Psammophis	794	29.9563	33.4554	26.4862	26	22-30	Gonçalves et al., 2018. The role of climatic cycles and trans-Saharan migration corridors in species diversification: Biogeography of Psammophis schokari group in North Africa
Ptyodactylus	960	41.418	48.1567	34.4726	26.7	17-41	Simó-Riudalbas et al., 2017. Cryptic diversity in Ptyodactylus (Reptilia: Gekkonidae) from the northern Hajar Mountains of Oman and the United Arab Emirates uncovered by an integrative taxonomic approach
Stenodactylus	984	37.2902	43.7099	30.9823	29.5	20.7-39.2	Metallinou et al., 2012. Conquering the Sahara and Arabian deserts: systematics and biogeography of Stenodactylus geckos (Reptilia: Gekkonidae).
Telescopus	826	30.0137	34.5057	25.3168	29.8		Šmíd et al., 2019. Ancient diversification, biogeography, and the role of climatic niche evolution in the Old World cat snakes (Colubridae, Telescopus)
Tropiocolotes	996	43.426	49.9293	37.0465
Uromastyx	667	26.0404	31.3196	21.6373	16		Tamar et al., 2018. Evolutionary history of spiny-tailed lizards (Agamidae: Uromastyx) from the Saharo-Arabian region
Varanus	570	44.4998	50.3594	39.649	41		Vidal et al., 2012. Molecular evidence for an Asian origin of monitor lizards followed by Tertiary dispersals to Africa and Australasia
