## Supplemental Table 5 for "Reconstructing Squamate Biogeography in Afro-Arabia Reveals the Influence of a Complex and Dynamic Geologic Past"

genera	bestmodel
Acanthodactylus	DIVA
Atractaspis	DEC
Bitis	DEC
Cerastes	DIVA
Chalcides	DIVA
Chamaeleo	DEC
Echis	DIVA
arid_Hemidactylus	DIVA
Malpolon	DEC
Mesalina	DEC
Naja	DIVA
Pristurus	DEC
Psammophis	DEC
Pseudotrapelus|Acanthocercus|Xenagama	DIVA
Ptyodactylus	DIVA
Scincus|Scincopus|Eumeces	DIVA
Stenodactylus	DEC
Telescopus	DIVA
Tropiocolotes	DIVA
Uromastyx|Saara	DIVA
Varanus	DIVA
